# The interplay between glucose and aromatic compound regulation by two IclR-type transcription factors, LigR1 and LigR2, in *Pseudomonas putida* KT2440

**DOI:** 10.1101/2025.08.13.670189

**Authors:** Elina Kadriu, Sophie Qin, Stephanie Prezioso, Dinesh Christendat

## Abstract

The rhizosphere is a hotspot of microbial activity where plants release a diverse array of aromatic compounds, including shikimate pathway intermediates and monolignols. *Pseudomonas putida* KT2440, renowned for its metabolic versatility in this niche, uses largely uncharacterized regulatory and enzymatic strategies to utilize these compounds. We investigated two IclR-type transcriptional regulators, LigR1 and LigR2, that control expression of the uncharacterized *lig1* and *lig2* operons. We demonstrate that *ligR1* deletion caused growth defects on glucose and 4-hydroxybenzoate accompanied by cell elongation and aggregation. Structural and functional analyses reveal that LigR1 and LigR2 activate the *lig1* operon but repress the *lig2* operon. LigR1 binding of 4-hydroxybenzoate induced repression by triggering tetramerization and increasing DNA-binding activity. In contrast, LigR2 responded to quinate, protocatechuate and 4-hydroxybenzoate to potently induce *lig2* operon expression by relieving repression. While both operons cooperate in metabolizing these compounds, we propose the *lig1* operon mediates influx through its major facilitator superfamily (MFS) transporter (PP_2604), whereas the *lig2* operon catalyzes breakdown via a protocatechuate intermediate and the meta-cleavage pathway, supplying oxaloacetate to the TCA cycle. Importantly, we show that *P. putida* repurposes shikimate pathway intermediates for energy production. These findings challenge the canonical biosynthetic view of the shikimate pathway and redefine the metabolic flexibility of soil pseudomonads. We reveal a novel mechanism enabling *P. putida* to thrive in the chemically complex rhizosphere and open new avenues for exploring alternate roles of the shikimate pathway, emphasizing transcriptional regulators as tools to deconvolute complex metabolic landscapes.

**Highlights:**

- LigR1 and LigR2 transcriptionally regulate the *lig1* and *lig2* operons
- *Lig1* operon is required for import of glucose and shikimate-derived compounds
- *Lig2* operon metabolizes shikimate pathway compounds
- Dysregulated LigR1/LigR2 expression impacts bacterial physiology

**Graphical Abstract:** 
