## Supplementary Table 5 for "The interplay between glucose and aromatic compound regulation by two IclR-type transcription factors, LigR1 and LigR2, in *Pseudomonas putida* KT2440"

### Sheet: Sheet1
IclR Type	Sequence ID	Species Name	Sequence
HmgR	WP_253562768.1	IclR family transcriptional regulator [Pseudomonas laurylsulfativorans]	MEKTSDNNGKQKVRSAEVGTDILKALAELSPSTSLSRLAEHVQMPASKVHRYLQALIASGFAEQNAATNHYGLGREALRVGLAALNSMDVLKVAALPLAELRDDLNETCFLAVWGNQGATVVHIEPAVRAVTVVTQLGSVLPLLSSSTGLVFGAYLPARETVDLREQELKNVAAHALADDQAYTTMCEQIRHRGLHHVHGLLMPGVDALSAPVFNAMGKIAAVLTVVGPTSLFHADENGPAAQRLLSATRAVSWRMGFEPDASTN
	WP_236187992.1	IclR family transcriptional regulator [Pseudomonas paraglycinae]	MEKTSDSNGKQKVRSAEVGTDVLKALAELSPSTSLSRLAEHVQMPASKVHRYLQALIASGFAEQNTATNHYGLGREALRVGLAALNSMDVLKVAALPLAELRDELNETCFLAVWGNQGATVVHIEPAVRAVTVVTQLGSVLPLLSSSTGLVFGAYLPHRETDELREQEIASGGHPLADEKAYAALCEQIRERGLHHVHGLLMPGVDALSAPVFNALGQVAAVLTIVGPTSLFHADENGPAAQRLLAATRAVSWRMGYQPD
	WP_134174666.1	IclR family transcriptional regulator [Pseudomonas helmanticensis]	MEKTSDSNGKQKVRSAEVGTDILKALAELSPSTSLSRLAEHVQMPASKVHRYLQALIASGFAEQNTATNHYGLGREALRVGLAALNSMDVLKVAALPLAELRDELNETCFLAVWGNQGATVVHIEPAVRAVTVVTQLGSVLPLLSSSTGLVFSAYLPHRETDDLRVQEIAAADHPLKDEKTYATLCEQIRERGLHHVHGLLMPGVDALSAPVFNAVGQVAAVLTIVGPTSLFHADENGPAAQRLLAATRAVSWRMGYEPLPA
	WP_283183001.1	IclR family transcriptional regulator [Pseudomonas svalbardensis]	METPRSNDKQKVRSAEVGTDILKALAELSPSTSLSRLAEHVQMPASKVHRYLQALIASGFAEQNAATNHYGLGREALRVGLAALNSMDVLKVGALPLAELRDELNETCFLAVWGNQGATVVHIEPAVRAVTVVTQLGSVLPLLSSSTGLVFGAYLPKRETVDLREQELQSGASHALADDQAYKALCEQIRERGLHHVHGLLMPGVDALSAPVFNAVGQVAAVMTIVGPTSLFHADENGPAAQRLLAATRAVSWRMGYQPE
	WP_312495132.1	IclR family transcriptional regulator [Pseudomonas cremoris]	MEKPRDTGKQKVRSAEVGTDILKALAELSPATSLSRLAEHVQMPASKVHRYLQALIASGFAEQNTATNHYGLGREALRVGLAALGSMDVLKVGALPLAELRDELNETCFLAVWGNQGATVVHIEPAVRAVTVVTQLGSVLPLLSSSTGLVFSAYLPSRETVDLREREIQAGIAHALADDQAYATACEQIRTRGLHFVHGLLMPGVDALSAPVFNAVGQVAAVMTVVGPTSLFHADEDGPAAQHLLAATRAVSWRMGYQP
	WP_017848673.1	IclR family transcriptional regulator [Pseudomonas veronii]	MEKPRDTGKQKVRSAEVGTDILKALAELSPSTSLSRLAEHVQMPASKVHRYLQALIASGFAEQNSATNHYGLGREALRVGLAALGSMDVLKVGALPLAELRDELNETCFLAVWGNQGATVVQIEPAVRAVTVVTQLGSVLPLLSSSTGLVFSAFLPARETIELREREIQAGVAHALADDQAYASACEQIRARGLHFVHGLLMPGVDALSAPVFNAVGQVAAVMTVVGPTSLFHADEDGPAAQRLLAATRAVSWRMGYQP
	WP_407693164.1	IclR family transcriptional regulator [Pseudomonas marginalis]	MEKPRDTGKQKVRSAEVGTDILKALAELSPSTSLSRLADHVQMPASKVHRYLQALIASGFAEQNAATNHYGLGREALRVGLAALGSMDVLKVGAMPLAELRDELNETCFLAVWGNQGATVVQIEPAVRAVTVVTQLGSVLPLLSSSTGLVFSAFLPSRETVELREREIQAGTAHALADDQAYATTCEQIRNRGLHFVHGLLMPGVDALSAPVFNAVGQVAAVMTVVGPTSLFHADEDGPAAQRLLAATQAVSWRMGYQP
	WP_019693519.1	IclR family transcriptional regulator [Pseudomonas fluorescens]	MEKPRSSTADSGKQKVRSAEVGTDILKALAELSPSTSLSRLAEHVQMPASKVHRYLQALIASGFAEQNTATNHYGLGREALRVGLAALNSMDVLKVAALPLAELRDDLNETCFLAVWGNQGATVVHIEPAVRAVTVVTQLGSVLPLLSSSTGLVFSAYLPNRETVELRELEVQATAAHPLADDQAYATLCEQIRERGLHHVHGLLMPGVDALSAPVFNAVGQVAAVLTIVGPTSLFHADENGPAAQRLLAATRAVSWRMGYEPSAVVG
	WP_123515210.1	IclR family transcriptional regulator [Pseudomonas frederiksbergensis]	MEKPRNNDKQKVRSAEVGTDILKALAELSPSTSLSRLAEHVQMPASKVHRYLQALIASGFAEQNTATNHYGLGREALRVGLAALNSMDVLKVAALPLAELRDDLNETCFLAVWGNQGATVVHIEPAVRAVTVVTQLGSVLPLLSSSTGLVFSAFLPDRETVELRELEIRASEAHALADDQVYGTLREQIRERGLHHVHGLLMPGVDALSAPVFNAVGNVAAVLTIVGPTSLFHADEDGPAAQRLLAATRAVSWRMGYHPAPDT
	WP_028633300.1	IclR family transcriptional regulator [Pseudomonas parafulva]	MARASTSTDNGKQKVRSAEVGTDILKALAQLSPSTSLSRLAEHVQMPASKVHRYLQALIASGFAEQDAATNHYGLGREALRVGLAALGSIDVLKIAALPLSQLRDALNESCFIAVWGNQGATVVSIEPAVRAVTVVTQIGSVLPLLTSSTGLVFAAHLPQRETAELLERELTTLQQGAEHYHGLLAGIRERGLHHVHGLLMPGVDALSAPVFNAMGQIAAVMTVVGPTSMFHADEHGPAARQLLAAAREVSWRMGHATEA
	WP_275747303.1	IclR family transcriptional regulator [Pseudomonas kermanshahensis]	MAKASSPTDNGKQKVRSAEVGTDILKALAELSPSTSLSRLAEHVQMPASKVHRYLQALIASGFAEQDAATNHYGLGREALRVGLAALGSIDVLKIAALPLSQLRDELNESCFIAVWGNQGATVVSIEPAVRAVTVVTQIGSVLPLLSSSTGLVFAAYLPARETDELRDRELAALQHSASDYAAVLEGIRERGLHHVHGLLMPGVDALSAPVFNALGQIAAVMTVVGPTSIFHADEHGPAAQRLLAAARDTSWRMGYTAEG
	WP_403000397.1	IclR family transcriptional regulator [Pseudomonas monteilii]	MTKASSPADNGKQKVRSAEVGTDILKALAELSPSTSLSRLAEHVQMPASKVHRYLQALIASGFAEQDSATNHYGLGREALRVGLAALGSIDVLKIAALPLSQLRDELNESCFIAVWGNQGATVVSIEPAVRAVTVVTQIGSVLPLLTSSTGLVFAAYLPERETVELRDRELAALHHNAEDYQAVMAGIRDRGLHHVHGLLMPGVDALSAPVFNALGQVVAVMTVVGPTSIFHADEHGPAAQRLLAAARETSWRMGYSPAA
	Q6EMJ0	HmgR [Pseudomonas putida KT2440]	MSMTKASSSADNGKQKVRSAEVGTDILKALAELSPSTSLSRLSEHVQMPASKVHRYLQALIASGFAEQDAATNHYGLGREALRVGLAALGSIDVLKIAALPLSQLRDELNESCFIAVWGNQGATVVSIEPAVRAVTVVTQMGSVLPLLTSSTGLVFAAYLPERETVELRDRELAALQQSADDYQAVLAGIRERGLHHVHGLLMPGVDALSAPVFNAMGQVAAVMTVVGPTSIFHADEHGPAAQRLLAAARETSWRMGYSPAA
	AAO12526.1	hmg transcriptional repressor [Pseudomonas putida]	MSMTKASSSADNGKQKVRSAEVGTDILKALAELSPSTSLSRLSEHVQMPASKVHRYLQALIASGFAEQDAATNHYGLGREALRVGLAALGSIDVLKIAALPLSQLRDELNESCFIAVWGNQGATVVSIEPAVRAVTVVTQMGSVLPLLTSSTGLVFAAYLPERETVELRDRELAALQQSADDYQAVLAGIRERGLHHVHGLLMPGVDALSAPVFNAMGQVAAVMTVVGPTSIFHADEHGPAAQRLLAAARETSWRMGYSPAA
	CAI3809194.1	Transcriptional regulator KdgR [Pseudomonas sp. MM223]	MSMTKASPSADNGKQKVRSAEVGTDILKALAELSPSTSLSRLSEHVQMPASKVHRYLQALIASGFAEQDAATNHYGLGREALRVGLAALGSIDVLKIAALPLSQLRDELNESCFIAVWGNQGATVVSIEPAVRAVTVVTQMGSVLPLLTSSTGLVFAAYLPERETVELRDRELAALQHNADDYQAILAGIRERGLHHVHGLLMPGVDALSAPVFNAMGQVAAVMTVVGPTSIFHADEHGPAAQRLLAAARETSWRMGYSPAA
	WP_264209663.1	IclR family transcriptional regulator [Pseudomonas asiatica]	MAKASSPADNGKQKVRSAEVGTDILKALAELSPSTSLSRLAEHVQMPASKVHRYLQALIASGFAEQDAATNHYALGREALRVGLAALGSIDVLKIAALPLSQLRDELNESCFVAVWGNQGATVVSIEPAVRAVTVVTQIGSVLPLLTSSTGLVFAAYLPERETVELRDRELAALQHSAADYQAVLAGIRERGLHHVHGLLMPGVDALSAPVFNAMGQIAAVMTVVGPTSIFHADEHGPAAQRLLAAARETSWRMGYSPAN
	WP_326433515.1	IclR family transcriptional regulator [Pseudomonas inefficax]	MAKASSPADNGKQKVRSAEVGTDILKALAELSPSTSLSRLAEHVQMPASKVHRYLQALIASGFAEQDAATNHYGLGREALRVGLAALGSIDVLKIAALPLSQLRDELNESCFVAVWGNQGATVVSIEPAVRAVTVVTQIGSVLPLLTSSTGLVFAAYLPERETVELRDRELAALQHNAADYQAVLAGIRERGLHHVHGLLMPGVDALSAPVFNAMGQIAAVMTVVGPTSIFHADEHGPAAQRLLAATRETSWRMGYSPAE
	WP_277461291.1	IclR family transcriptional regulator [Pseudomonas entomophila]	MAKASTSADNGKQKVRSAEVGTDILKALAELSPSTSLSRLAEHVQMPASKVHRYLQALIASGFAEQDPATNHYGLGREALRVGMAALGSIDVLKVAALPLSQLRDELNESCFIAVWGNQGATVVSIEPAVRAVTVVTQIGSVLPLLSSSTGLVFAAHLPERETVELRDQELAARQQTADDYTALLAQIRQRGLHHVHGLLMPGVDALSAPVFNAMGQIAAVMTVVGPTSIFHADEQGPAAQRLLAAVEAVSRRMGYQP
	WP_186660156.1	IclR family transcriptional regulator [Pseudomonas xantholysinigenes]	MAKASSNTDNGKQKVRSAEVGTDILKALAELSPSTSLSRLAEHVDMPASKVHRYLQALIASGFAEQDPATNHYGLGREALRVGMAALGSIDVLKVAALPLSQLRDELNESCFIAVWGNQGATVVSIEPAVRAVTVVTQIGSVLPLLSSSTGLVFAAHLPERETVELRDQELAQLNQTAEDYASLLTQIRERGLHHVHGLLMPGVDALSAPIFNAMGQIAAVMTVVGPTSIFHADEQGPAAQRLLAAVEAVSRRMGYQP
	WP_401106558.1	IclR family transcriptional regulator [Pseudomonas soli]	MAKASSTDNGKQKVRSAEVGTDILKALAELSPSTSLSRLAEHVDMPASKVHRYLQALIASGFAEQDPATNHYGLGREALRVGMAALGSIDVLKVAALPLSQLRDELNESCFIAVWGNQGATVVSIEPAVRAVTVVTQIGSVLPLLSSSTGLVFAAHLPERETVELRDRELAALGQSADDYAALLEQIRQRGLHHVHGLLMPGVDALSAPVFNAMGQVAAVMTVVGPTSIFHADEHGPAARRLLAATQATSWRMGYGADQ
PobR	WP_217841816.1	IclR family transcriptional regulator [Pseudomonas fakonensis]	MARASTSADTGKQKVRSAQVGTDILKALAELSPSTSLSRLAEHVGMPASKVHRYLQALIASGFAEQDPATNHYGLGREALRVGMAALGSIDVLKVAALPLSELRDELNESCFIAVWGNQGATVVSIEPAVRAVTVVTQIGSVLPLLSSSTGLVFAAHLPARETVELRDRELAALGQTADDYLQLLEQIRQRGLHHVHGLLMPGVDALSAPVFNAMGQVAAVMTVVGPTSIFHADEHGPAAKRLLAAARAVSWRMGFGGDC
	PVZ88352.1	IclR family transcriptional regulator [Serratia sp. S1B]	MEQQAYLQAANGEQIAQEDYIAGLAKGLIVLETFGIERQRLNITQISQRTGISRTAARRYAKTLKFLGFLDSDQHYFWLTPRVLRFSSAYLSSAHLPKIAQPLLNLLSVQTNQTFSVVVLDEHEVVPIARSFLPQPDSLRLNPYGMHLGHRLPAHATSTGKLLLAQLSQSERQAWVQRYGLKRLTPFSVTNESEFLQELEKIAQQDYCISQQEHELGIIAIAVPIFDAQGRAIAALNCIGQQQRIDENYLIKSILPLLRHCAQEIRNML
	WP_231761397.1	IclR family transcriptional regulator PobR [Acinetobacter calcoaceticus]	MPSLDAFLEHPNSHEKIRQEDYIAGLAKGLALLEAFGTDRQRLNVTQVAERTGISRTAARRYLKTLKYLGYLETDEHYFWLTHRVLRFSSSYLSSAHLPKVAQSFLNLLCAQTSLTFSIVVLDDNEVVPIARSYLPQQDNLRVSPYGMHLGNRLPAHATSTGKVLLAALPEENQHTWVKTYGLKRLTPFTVVDESKFFEVLKDISLSDYCLSKEEHELGVIAIAVPVFNAQGQAIAALNCMSQTNRVQENYLVQQILPLLRNTANELRNVI
	WP_190595594.1	IclR family transcriptional regulator PobR [Acinetobacter baumannii]	MPSLDAFLEHPNSHEKIRQEDYIAGLAKGLALLEAFGTDRQRLNVTQVAERTGISRTAARRYLKTLKYLGYLETDEHYFWLTHRVLRFSSSYLSSAHLPKVAQSFLNLLCAQTSLTFSIVVLDDNEVVPIARSYLPQQDNLRVSPYGMHLGNRLPAHATSTGKVLLAALPEEAQLTWVKNYGLKRLTPFTIVDESKFFEVLKGISLSDYCLSKEEHELGVIAIAVPVFNAQGQAIAALNCMSQTNRVQEDYLVQQILPLLRNTANELRNVI
	WP_284080290.1	IclR family transcriptional regulator PobR [Acinetobacter nosocomialis]	MPSLDAFLEHPNSHEKIRQDDYIAGLAKGLALLEAFGTDRQRLNVTQVAERTGISRTAARRYLKTLKYLGYLETDEHYFWLTHRVLRFSSSYLSSAHLPKVAQSFLNLLCAQTSLTFSIVVLDDNEVVPIARSYLPQQDNLRVSPYGMHLGNRLPAHATSTGKVLLAALPAEAQHTWVKTYGLKRLTPFTIVDESKFFEVLKGISLSDYCLSKEEHELGVIAIAVPVFNAQGQAIAALNCMSQTNRIQEDYLVQQILPLLRNTANELRNVI
	HBY6010789.1	IclR family transcriptional regulator PobR [Klebsiella pneumoniae]	MPSLDAFLEHPNSHEKIRQDDYIAGLAKGLALLEAFGTDRQRLNVTQVAERTGISRTAARRYLKTLKYLGYLETDEHYFWLTHRVLRFSSSYLSSAHLPKVAQSFLNLLCAQTSLTFSIVVLDDNEVVPIARSYLPQQDNLRVSPYGMHLGNRLPAHATSTGKVLLAALSEEAQHTWVKTYGLKRLTPFTIVDESKFFEVLKGISLSDYCLSKEEHELGVIAIAVPVFNAQGQAIAALNCMSQTNRVQEDYLVQQILPLLRNTANELRNVI
	WP_239968605.1	IclR family transcriptional regulator PobR [Acinetobacter pittii]	MPSLDAFLEHPTSHEKIRQDDYIAGLAKGLALLEAFGTDRQRLNVTQVAERTGISRTAARRYLKTLKYLGYLETDEHYFWLTHRVLRFSSSYLSSAHLPKVAQSFLNLLCAQTSLTFSIVVLDDNEVVPIARSYLPQQDNLRVSPYGMHLGNRLPAHATSTGKVLLAALSEEAQHTWVKTYGLKRLTPFTIVDESKFFEVLKGISLSDYCLSKEEHELGVIAIAVPVFNAQGQAVAALNCMSQTNRVQEDYLVQQILPLLRNTANELRNVI
	WP_312823656.1	IclR family transcriptional regulator PobR [Acinetobacter oleivorans]	MPSLDAFLEHPNSHEKIRQDDYIAGLAKGLALLEAFGTDRQRLNVTQVAERTGISRTAARRYLKTLKYLGYLETDEHYFWLTHRVLRFSSSYLSSAHLPKVAQSFLNLLCAQTSLTFSIVVLDDNEVVPIARSYLPQQDNLRVSPYGMHLGNRLPAHATSTGKVLLAALSEEAQHTWVKTYGLKRLTPFTLVDESKFFEVLKGISLSDYCLSKEEHELGVIAIAVPVFNAQGQAVAALNCMSQTNRVQEDYLVQQILPLLRNTANELRNVI
	WP_005270694.1	IclR family transcriptional regulator PobR [Acinetobacter colistiniresistens]	MVKVDAFLEHPNSHECIRQEDYIAGLAKGLTLLEAFGVDRQRLNVTQVAERTGISRTAARRYLKTLKYLGYLDTDEHYFWLTHRVLRFSSSYLSSAHLPKIAQSFLNLLSAQTTLTFSLVVLDDNEVVPIARSYLPQQDNLRVSPYGMHLGNRLPAHATSTGKVLLAALSEQAQREWVKTFALRRLTPFTITDEIKFFEILKAISQADYCLSREEHELGVIAIAVPVIDAQGKAIAALNCMSQTNRVQEDYLVQQILPLLRNTANELRNVI
	WP_101236047.1	IclR family transcriptional regulator PobR [Acinetobacter proteolyticus]	MVKVDAVLEHPNSHEQIRQEDYIAGLAKGLALLEAFGVDRQRLNVTQVAERTGISRTAARRYLKTLKYLGYLDTDEHYYWLTHRVLRFSSSYLSSAHLPKIAQSFLNLLSAQTSLTFSLVVLDDNEVVPIARSYLPQQDNLRVSPYGMHLGNRLPAHATSTGKVLLAAQSETAQHDWVKTFGLRRLTPFTITDESKFFEVLKGISQADYCLSKEEHELGVIAIAVPVINAQGKAIAALNCMSQTNRLQEDYLVQQILPLLRNTANELRNVI
	WP_005188832.1	IclR family transcriptional regulator PobR [Acinetobacter dispersus]	MTTMDGYLQHPNSHEQIRQEDYIAGLAKGLALLEAFGIDRQRLNVTQVAERTGISRTAARRHLKTLKYLGYLETDEHYFWLTHRVLRLSSSYLSSAHLPKIAQSFLNLLCAQTSLAFSLVVLDDNEVVPIARSYLPQHDNLRVSPYGMHLGNRLPAHATSTGKVLLAALSEQAQYDWVKSYGLKRLTPFTILDESKFLDVLKTISLSDYCLSKEEHELGVIAIAVPVFNAHGKVIAALNCMSQTNRVQDDYLIHQILPLLRNTANELRNVI
	WP_325795696.1	IclR family transcriptional regulator PobR [Acinetobacter vivianii]	MSSTDAFLEHPSSHERIRQEDYIAGLAKGLALLEAFGIDRQRLNVTQVAERTGISRTAARRHLKTLKYLGYLETDEHYFWLTHRVLRLSSSYLSSAHLPKIAQSFLNLLCAQTSLTFSLVVLDDNEVVPIARSYLPQHDNLRVSPYGMHLGNRLPAHATSTGKVLLAALPEQAQHDWVKSYGLKRLTPFTIIDEATFIDVLKSISFSDYCLSKEEHELGVIAIAVPVLLNAQGKAIAALNCMSQTNRVQEDYLVQQILPLLRNTANELRNVI
	WP_151725020.1	IclR family transcriptional regulator PobR [Acinetobacter ursingii]	MERQSELVHHPHSNEQIKTEDYIAGLAKGLALLEAFGIDRQRLNVTQVAERTGISRTAARRYLKTLKFLGYLETDEHYFWLTHRVLRFSSSYLSSAHLPKVAQSFLNLLCAQTTLTFSIVVLDDHEVVPIARSYLPQQDNLRVSPYGMHLGNRLPAHATSTGKVLLSTLTLDDQIQWIRRYGLKRLTPYTMIDESVFLKTLKQISLSDYCLSKEEHELGVIAIAVPVLNAQGKAIAALNCMSQTNRVQESYLIDQVLPLLRNTANELRNII
	WP_307001839.1	IclR family transcriptional regulator [Acinetobacter baylyi]	MEQHHQYLAHPHSSEEIRTEDYIAGLAKGLALLEAFGIDRQRLNVTQVAERTGISRTAARRYLKTLKFLGYLDTDQHYFWLTHRVLRFSSSYLSSAHLPKVAQSFLNLLCAQTSLTFSIVVLDEHEVVPVARSYLPQQDNLRVSPYGMHLGNRLPAHATSTGKVLLSVLDREVQIEWIEKYGLKRLTPYTITDEHTFLETLDAVRQSDYCLSTEEHELGVIAIAVPVLNAHGHTVAALNCMSQTNRVQPQYLIDQVLPLLRNTANELRNLI
	Q43992.1	PobR [Acinetobacter baylyi ADP1]	MEQHHQYLAHPHSSEEIRTEDYIAGLAKGLALLEAFGIDRQRLNVTQVAERTGISRTAARRYLKTLKFLGYLDTDEHYFWLTHRVLRFSSSYLSSAHLPKVAQSFLNLLCAQTSLTFSIVVLDEHEVVPVARSYLPQQDNLRVSPYGMHLGNRLPAHATSTGKVLLSVLDREVQIEWIEKYGLKRLTPYTITDEHTFLETLDAVRQSDYCLSTEEHELGLIAIAVPVLNAQGLTIAALNCMSQTNRVQPQYLIDQVLPLLRNTANELRNLV
	WP_025094430.1	IclR family transcriptional regulator [Acinetobacter soli]	MEQHHQYLAHPHSSEEIRTEDYIAGLAKGLALLEAFGIDRQRLNVTQVAERTGISRTAARRYLKTLKFLGYLDTDEHYFWLTHRVLRFSSSYLSSAHLPKVAQSFLNLLCAQTSLTFSIVVLDEHEVVPVARSYLPQQDNLRVSPYGMHLGNRLPAHATSTGKVLLSVLDREVQIEWIEKYGLKRLTPYTITDEHTFLETLDAVRQSDYCLSTEEHELGVIAIAVPVLNAQGLTIAALNCMSQTNRVQPQYLIDQVLPLLRNTANELRNLV
LigR1	WP_155106415.1	IclR family transcriptional regulator Cterminal domaincontaining protein [Intestinirhabdus alba]	MQNPIHPRDLIVGLQKGLALIQLFSKAHPRLSVPQAAKLSGLTQSATRRFFLTLVHDGYLHTDGRAYWLTAKTLRLGQAYVDSAQFPRMVRPIVEYIASRSGEHASVGVIDDDELVYIARSRHTPFNSTSVRLGERVPIYCTAGGRLWLASLEEAECEAVLTRIQRERRTPYTVTDVAQLMAKMEEVRRLGYATVEQEFEIGMLVVAVPLADREGQYWGALSLTSHLSRTSMENLCRDHLDLLYSAQAMLSA
	WP_196082209.1	IclR family transcriptional regulator Cterminal domaincontaining protein [Escherichia fergusonii]	MQNQIHQRDLIVGLQKGLALIQLFSKEFPRLTVPQAAKLSGLTQSATRRFFLTLVHERYLNTDGRYYWLTARTLRLGQAYVDSAQFPKMVRPIVEYVASRSEEHASVGVIDDDELVYIARSKHTPFNSTSVRLGERVPIHCTAGGRLWLASLDEAECEMVLRRIRCEQRTPYTVTDIQLLKAKIAEVRELGYATVEQEFEIGMLVIAVPLIDREGQYWGALSLTSHQSRTSIEKLCCDHLDLLYSAQAMLFG
	WP_268012257.1	IclR family transcriptional regulator Cterminal domaincontaining protein [Klebsiella michiganensis]	MQNQIHPRDLIVGLQKGLALIQLFSKEHPRLTVPQAAKMSGLTQSAARRFFLTLLHERYLQTDGRHYWLTPKALRLGQAYVDSAQFPRMVRPIVEYIASRTEEHASVGVIDDDELVYIARSKHTPFNSTSVRLGERVPIYCTAGGRLWLASLAEAECETVLQRIRREQRTPYTVTDVAALMEKIAQVRRQGYAAIEQEFEIGMQVLAVPLSDREGLYWGALSLTSHQSRTSIEALCRDHLDLLYSAQAMLVG
	WP_325928896.1	IclR family transcriptional regulator Cterminal domaincontaining protein [Raoultella ornithinolytica]	MQNTIHPRDLIVGLQKGLALIQLFSKDFPRLSVPQAAKMSGLTQSAARRFLLTLLHERYVQTDGRYYWLTPKALRLGQAYVDSAQFPRMVRPIVEYIARRTEEHASVGVIDEDELVYIARSKHTPFNSTSVRLGERVPIFCTAGGRLWLASLPEDECEMILRRIKREQRTPYTVTDVAMLMDKIALVRRQGFATIEQEFEIGMLVLAVPLSDREGMYWGALSLTSHQSRTSLDALCRDHLDLLYSAQAMLVG
	WP_253230767.1	IclR family transcriptional regulator Cterminal domaincontaining protein [Klebsiella quasipneumoniae]	MQNTIHPRDLIVGLQKGLALIQLFSKTCPKLTVAQAAKMSGLTQSAARRFLLTLLHERYLQTDGRYYWLTPKTLRLGQAYVDSAQFPRMVRPIVEYIASRTEEHASVGVVDEDELVYIARSRHTPFNSTSVRLGERVPIFCTAGGRLWLASLPEAECEAVLQRITREQRTPYTVTDVALLMEKIAQVRRQGYATIEQEFEIGMLVLAIPLTDREGTWWGALSLTSHQSRTSLDALCRDHLDLLYSAQAMLVG
	WP_201641144.1	IclR family transcriptional regulator Cterminal domaincontaining protein [Paraburkholderia metrosideri]	MKTPLIHERDLIVGLQKGLALIQLFTDETPRLSVPDAAQLAGLTKSAARRFLLTLVHDGYAQTDGRHYWLTAKTLRLGQAYVDSARLPRMLRPIVEKVATETREHVSVAVRDGDEVVHIVRSRVANVSSLSIRQGFRLPMYCTGSGRLWLASMPDDELNAYLTRVDLQALTPFTRTSIDDIKAVIAQVRAQGYAELDQEYEVGMRILGVPLTNRLGEMRASLTITMQVSSMTQADIRERYLRYLYEGQALLRPIIDI
	WP_198255981.1	IclR family transcriptional regulator Cterminal domaincontaining protein [Burkholderia plantarii]	MKTPVIHDRDLIAGLQKGLALILLFNDQTPRLTVPEAARLAGLTTSAARRFLLTLVHDGYAETDGRYYWLTAKNLRIGQAYVESARLPRMMRPIVEKVAAETREHVSVAVRDGDEVVHIVRSRVMNVSSLSMRQGWRLPMYCTGSGRLWLASLPDAEVDAYLARVDRQALTPYTCTDVAAIKAIVARIREQGYAELDQEYEVGMRILGVPLTDRHGQMRASLTITTQVSALSLAEIRERYLRFLYEGQALLRPIMDT
	WP_186050894.1	IclR family transcriptional regulator Cterminal domaincontaining protein [Burkholderia gladioli]	MKQPLIHERDLIAGLQKGLALILLFNDQTPRLTVPEAAARAGLSTSAARRFLLTLVHDGYAETDGRYYWLTAKNLRIGQAYVESARLPRMMRPIVEKVAAETREHVSVAVRDGDEVVHIVRSRVMNVSSLSMRQGWRLPMYCTGSGRLWLASLSDEEVDAYLARVERQALTPYTRTDIAEIKAVISAIREQGYAELDQEYEVGMRILGVPLTDRHGQMRASLTITTQVSSLSLAEIRERYLRFLYEGQALLRPIMDT
	WP_386361998.1	IclR family transcriptional regulator Cterminal domaincontaining protein [Stutzerimonas tarimensis]	MKEPRIHDRDLIAGLQKGLALMQLFNEQRPRLSVPLAARLSGMTPSATRRFLLTLVHEGFAETDGRHYWLTARALRIGQAYVDSAQLPRMLRPIVEQVARNTGEHVSVGVRDGDDIVHIVRSRYSHIASMSIRPGSLVPLYCTASGRLWLASLDQQAQADYFARTDLVQLTPHTITDPDAVRKRLREIAEQGFALVDQEFEVGMRVIAVPLYDRAGVLRATLSLTTHASRVSLEEMRLRYLMPLFEAQALLKPVMG
	WP_119695269.1	IclR family transcriptional regulator Cterminal domaincontaining protein [Ectopseudomonas oleovorans]	MKSPVIHPRDLIAGLQKGLALMQLFSVETPRLTVPDAARRCDMTSSAARRFLLTLVHEGFAETDGRHYWLTAKALRIGQAYVDSAQLPLMLRPIVEQVARITGEHISVGVRDGDDIVHIVRSRYSHISSLSIRPGARMPLYCTASGRIWLANLSPEALDQYLQRTELRSLTPYTQTNAEQFREELQKINQQGYCTVDGEYEVGMRVLGVPLRDRKGELKAAMALTTHASRMAIDEMRQRYLTPLYEAQALLKPVLG
	WP_144571121.1	IclR family transcriptional regulator Cterminal domaincontaining protein [Azomonas agilis]	MDSPNIHPRDLIAGLQKGLALMQLFNDERPRLSVPEAARLSGMTPSASRRFLLTLVHEGFAETDGRQYWLTPKALRIGQAYVDSAQLPRMLRPIVEQTARTTQEHVSVGVRDEDHIVHVVRSRYSHIASLSIRPGSRVPLYCAASGRVWLAFSSALAQEEYLERTPLRALTPYTQTDKAHIRAELQQVAIQGFACVDQEFEINMRVLSVPLFDRAGLLKATLSITTHASRLTLEEMRQRYLGPLYEAQALLRPIC
	WP_167062178.1	IclR family transcriptional regulator Cterminal domaincontaining protein [Pantoea sp. Ap967]	MTQPEIHPRDLIAGLQKGLALMQLFSADQPRLSVPQAARLSGLTPSATRRFLLTLVHEGFAETDNRHYWLTPKALRIGQAYVDSAQLPRMLRPIVEQVARQTQEHVSVGTRDGDEIIHLVRSRYSHVSSLSIRPGSRVPMYCTASGRLWLAWLGEAEREAYFARTPLCQLTPYTQTDRGWLEEEIGRVRGQGMCIVDQEYEIGMRVLGVPLFDRGGRLQATLTITTHASRLSLDEMRLRYLPTLYEAQALLKPVLG
	WP_167270120.1	IclR family transcriptional regulator Cterminal domaincontaining protein [Pantoea sp. Tr811]	MTQPEIHPRDLIAGLQKGLALMQLFSADQPRLSVPQAARLSGLTPSATRRFLLTLVHEGFAETDNRHYWLTPKALRIGQAYVDSAQLPRMLRPIVEQVARQTQEHVSVGTRDGDEIIHLVRSRYSHVSSLSIRPGSRVPMYCTASGRLWLAWLGEAEREAYFARTPLCQLTPYTQTDRGWLEEEIGRVRDQGMCIVDQEYEIGMRVLGVPLFDRGGRLQATLTITTHASRLSLDEMRLRYLPTLYEAQALLKPVLG
	WP_275745426.1	IclR family transcriptional regulator [Pseudomonas kermanshahensis]	MDKPDIHPRDLIAGLQKGLALMQLFSIDQPRLTVPQAARQSGLTPSAARRFLLTLVHEGFADTDSRQYWLTPKALRIGQAYVDSAQLPRMLRPIVEQVARQTQEHVSVGTRDGDEIIHLVRSRYSHIASLSIRPGSRVPMYCTAGGRVWLAALEEAARDDYFSRNPLRPLTPYTQTDRALLEAELQRVRQQGYCIVDQEYEIGMRVLGVPLLDRSGQLKATLTITTHASRLSVDEIRLRYLPPLYEAQALLKPVVG
	AAN68217.1	LigR1 [Pseudomonas putida KT2440]	MNTPAIHPRDLIAGLQKGLALMQLFSAEQPRLSVPQAARLSGLTSSAVRRFLLTLVHEGFAETDSRDYWLTPKALRIGQAYVDSAQLPRMLRPIVEQVARQTQEHVSVGTRDGDEIIHLVRSRYSHVASLSIRPGSRVPMYCTASGRIWLAWLDEGERDEYFARHPLRALTPYTLTDRAQLDAELQRVKGQGFCIVDQEYEIGMRVLGVPLLGRAGQLKATLTITTHASRLSIDEIRLRYLPTLYEAQALLRPVLD
	WP_409310798.1	IclR family transcriptional regulator [Pseudomonas putida]	MNTPAIHPRDLIAGLQKGLALMQLFSAEQPRLSVPQAARLSGLTSSAVRRFLLTLVHEGFAETDSRDYWLTPKALRIGQAYVDSAQLPRMLRPIVEQVARQTQEHVSVGTRDGDEIIHLVRSRYSHVASLSIRPGSRVPMYCTAGGRIWLAWLDEGERDEYFARHPLRALTPYTLTDRAQLDAELQRVKGQGFCIVDQEYEIGMRVLGVPLLGRAGQLKATLTITTHASRLSIDEIRLRYLPTLYEAQALLRPVLD
	WP_403000799.1	IclR family transcriptional regulator [Pseudomonas monteilii]	MNTPAIHPRDLIAGLQKGLALMQLFSAEQPRLSVPQAARLSGLTPSAVRRFLLTLVHEGFAETDSREYWLTPKALRLGQAYVDSAQLPRMLRPIVEQVARQTQEHVSVGTRDGDEIIHLVRSRYSHVASLSIRPGSRVPMYCTAGGRIWLTWLDENERDDYFARNPLRALTPYTQTDRGLLEAELLRVKTQGFCMVDQEYEMGMRVLGVPLLDRAGQLKATLTITTHASRLSVDEIRLRYLPTLYEAQALLRPVLD
	WP_325977173.1	IclR family transcriptional regulator [Pseudomonas asiatica]	MNTPAIHPRDLIAGLQKGLALMQLFSAEQPRLSVPQAARLSGLTPSAARRFLLTLVHEGFAETDSREYWLTPKALRLGQAYVDSAQLPRMLRPIVEQVARQTQEHVSVGTRDGDEIIHLVRSRYSHVASLSIRPGSRVPMYCTAGGRVWLAWLDELKRDEYFARNPLRALTPYTQTDRAQLGAQLQRVKEQGFCIVDQEYEIGMRVLGVPLLDRAGRLKATLTITTHASRLSVDEIRLRYLPALYEAQALLRPVLD
	GJB84029.1	transcriptional regulator [Aeromonas caviae]	MNTPAIHPRDLIAGLQKGLALMQLFSAEQPRLSVPQAARLSGLTPSAARRFLLTLVHEGFAETDSREYWLTPKALRLGQAYVDSAQLPRMLRPIVEQVARQTQEHVSVGTRDGDEIIHLVRSRYSHVSSLSIRPGSRVPMYCTAGGRVWLAWLDEGERDAYFARNPLRGLTPYTQTDRLQLEAELLRVREQGFCIVDQEYEVGMRVLGVPLLDRASRLKATLTITTHASRLSVDEIRLRYLPTLYEAQALLRPVLD
	WP_131342625.1	IclR family transcriptional regulator Cterminal domaincontaining protein [Azotobacter chroococcum]	MKQPAIHSRDLIVGLQKGLALMQLFSERHPRLSVPQAASLSGLTPSAVRRFLLTLVHDGFAETDGRHYWLTAKALRIGQAYVDSAQLPRMLRPIVEQVARNTQEHVSVGVRDGDDIVHIVRSRYSHVASLSIRPGSRVPMYCTASGRLWLAALDADELDAYFARVELRALTPYTRTSAEAIRTELARIGELGHALVDQEYEVGMRVLGVPLRDREGQLKASLTLTTHAARMSPEEMRERYLPALYEAQALLRPIL
	WP_090622056.1	IclR family transcriptional regulator Cterminal domaincontaining protein [Azotobacter beijerinckii]	MKQPVIHSRDLIAGLQKGLALMQLFSERHPRLSVPQAANLSGLTPSAVRRFLLTLVHDGFAETDGRHYWLTAKALRIGQAYVDSAQLPRMLRPIVEQVARSTQEHVSVGVRDGDDIVHIVRSRYSHVASLSIRPGSRVPMYCTASGRLWLAALDAAELDAYFARVELRALTPYTQSTEAEIRAELARIGALGHALVDQEYEVGMRVLGVPLRDREGQLKASLTLTTHAARMSPEEMRERYLPALYEAQALLRPIL
	WP_217679569.1	IclR family transcriptional regulator Cterminal domaincontaining protein [Geopseudomonas aromaticivorans]	MSQPVIHPRDLIAGLQKGLALMQLFSEEQPRLSVPQAARLSGLTPSAARRFLLTLVHEGFAESDGRQYWLTAKALRIGQAYVDSAQMPRMLRPVVEQVARTTQEHVAVGLRDGDDIVHVVRSRYSHIASLSIRPGSRVPMYCTASGRTWLAHLPEEELAAYFARTSLRQLTPYTRTDEAAIRAELQQIAAQGFAIVDQEFEVGMRVLTVPLYGRSGRLQATLSITTHASRLSVEEMRLRYLLPLYEAQALLKPVLD
	WP_375738797.1	IclR family transcriptional regulator Cterminal domaincontaining protein [Metapseudomonas boanensis]	MKTPVIHQRDLIAGLQKGLTLMQLFSEDYPRLSVPQAATMSGLTQSAVRRFLLTLVHEGFAETDGRQYWLTAKALRIGQAYVDSAQLPRMLRPIVEQVARTTQEHVSVGLRDGDDIVHIVRSRYSHIASLSIRPGSRMPMYCTASGRIWLADFDEAQLDAYFARVELRPLTPFTRTGVAELEEELRKVTTQGYAVVDQEYEVGMCVLGVPLKNRKGELKATLTITTHASRMSGEEMRQRYLTPLYEAQALLKPVLD
	WP_271472110.1	IclR family transcriptional regulator Cterminal domaincontaining protein [Metapseudomonas resinovorans]	MKTPVIHQRDLIAGLQKGLALMQLFSVDHPRLSVPEAAAMSGMTSSAARRFLLTLVHEGFAETDGRHYWLTAKALRIGQAYVDSAQLPRMLRPIVEQVARTTQEHVSVGLRDGDDIVHIVRSRYSHIASLSIRPGSRMPMYCTASGRIWLASFTEEELEAYFARVVLRQLTPFTRTGIDELKAELQKVAAQGFAVVDQEYEAGMCVLGVPLTNRKGELKASLTITTHASRMSGDEMRQRYLTPLYEAQALLKPVLD
PobR	WP_213662817.1	pca regulon transcriptional regulator PcaR [Stutzerimonas stutzeri]	MTDDTRFHSAAMAPPIVASPAKRIEALTGDPNFMTSLARGLAVIHAFQERKRHLTIAQISHRTEIPRAAVRRCLHTLMKLGYVTTDGRTYSLLPKVLTLGHAYLSSTPLALSAQPVLDRLSEQLHEACSMATLEGDEVLYVARSATPQRLISVDLSVGSRLPAYCTSMGRILLAALDDTALDEYLERADLQVKTSRTLHTPEALRANIAEIRHQGWVIIDQELEVGLRSLAVPLKDSAGQVLAALNVGTHAGRVSRQELETRFLPVLLEASRELSTRLFH
	WP_008566748.1	pca regulon transcriptional regulator PcaR [Stutzerimonas degradans]	MTDDTRFHPAAMAPPIVASPAKRIEALTGDPNFMTSLARGLAVIHAFQERKRHLTIAQISHRTEIPRAAVRRCLHTLMKLGYVTTDGRTYSLLPKVLTLGHAYLSSTPLALSAQPILDRLSEQLHEACSMATLEGDEVLYVARSATPQRLISVDLSVGSRLPAYCTSMGRILLAALDDTALDEYLERADLQVKTSRTLHTPEALRANIAEIRHQGWVIVDQELEVGLRSLAVPLKDSAGQVLAALNVGTHAGRVSRQELETRFLPVLLEASRELSTRLFH
	WP_409772446.1	IclR family transcriptional regulator [Ectopseudomonas guguanensis]	MSESRPPLTSLAPPPYVSPAKRIEEFAGDPNFMTSLARGLAVINAFQERKRHLTIAQISHRTEIPRAAVRRCLYSLMKLGYVTTDGRTYSLLPKVLTLGHAYLSSTPLAVSAQPYLDRLSEQLHEACNLATLEGEQVLYIARSAIPQRLISVDLSVGSRLPAYCTSMGRILLAALDDDQLQDYLAHAELQPKTSRTLHTPEALWECLQRVRHQGWCVVDQELEQGLRSLAVPVYDSAGHVLAAMNVSTHAGRVPVSELEKRYLPLMLSASRELSSQLFRPA
	WP_041980495.1	IclR family transcriptional regulator [Ectopseudomonas mendocina]	MSESRPPLTSLAPPPYVSPAKRIEEFAGDPNFMTSLARGLAVINAFQERKRHLTIAQISHRTEIPRAAVRRCLYSLMKLGYVTTDGRTYSLLPKVLTLGHAYLSSTPLAVSAQPFLDRLSEQLHEACNLATLEGEQVLYIARSAIPQRLISVDLSVGSRLPAYCTSMGRILLAALDDDQLQDYLAHAELQPKTSRTLHTPEALWECLQRVRHQGWCVVDQELEQGLRSLAVPVYDSAGHVLAAMNISTHASRVPTAELEKRFLPLMLSASRELSSQLFRPA
	WP_131301236.1	IclR family transcriptional regulator [Azotobacter chroococcum]	MSELRQAVPTLAPPPYISPAKRIEALSGDPNFMTSLARGLAVIGAFQERKRHLTIAQISHRTEIPRAAVRRCLHTLMKLGFATTDGRTYSLTPKVLTLGHAYLSSTPLAVSAQTYLDRISEQLHEACNLATLEGEEVLYIARSAIPQRLISVDLSVGCRLPAYCTSMGRVLLAALDDVSLQEYLEHADLLPKTSRTLHTREALWECLQQVRRQGWCIVDQELEQGLRSLAVPVQDSSGRVLAAMNVSTHAGRVSIAELEKRYLPIMLSASRDLSAQLFA
	WP_349571726.1	IclR family transcriptional regulator [Azotobacter salinestris]	MSESRQAVPTLAPPPYISPAKRIEALSGDPNFMTSLARGLAVIGAFQERKRHLTIAQISHRTEIPRAAVRRCLHTLMKLGFATTDGRTYSLTPKVLTLGHAYLSSTPLAVSAQPYLDRISEQLHEACNLATLEGEEVLYIARSAIPQRLISVDLSVGSRLPAYCTSMGRVLLAALDDVSLQEYLEHADLLPKTSRTLHTREALWECLQQVRRQGWCIVDQELEQGLRSLAVPVQDSSGRVLAAMNVSTHAGRVSIAELEKRYLPIMLAASRELSAQLFS
	WP_376945009.1	IclR family transcriptional regulator [Azorhizophilus paspali]	MSESRQAVPTLAPPPYISPAKRIEALSGDPNFMTSLARGLAVIGAFQERKRHLTIAQISHRTEIPRAAVRRCLHTLMKLGFATTDGRTYSLTPKVLTLGHAYLSSTPLAVSAQPYLDRISEQLHEACNLATLEGEEVLYIARSAIPQRLISVDLSVGSRLPAYCTSMGRVLLAALDDVSLQEYLEHADLLAKTSRTLHSREALWECLQQVRRQGWCIVDQELEQGLRSLAVPVQDSSGRVLAAMNVSTHAGHVTIAELEKRYLPIMLAASRDLSAQLFA
	MFB8829513.1	IclR family transcriptional regulator [Azotobacter sp. CWF10]	MSESRQAVPTLAPPPYISPAKRIEALSGDPNFMTSLARGLAVIGAFQERKRHLTIAQISHRTEIPRAAVRRCLHTLMKLGFATTDGRTYSLTPKVLTLGHAYLSSTPLAVSAQPYLDRISEQLHEACNLATLEGEEVLYIARSAIPQRLISVDLSVGSRLPAYCTSMGRVLLAALDDVSLQEYLEHADLLPKTSRTLHSREALWECLQQVRRQGWCIVDQELEQGLRSLAVPVQDSSGRVLAAMNVSTHAGRVTIAELEKRYLPIMLAASHELSAQLFA
	WP_349801399.1	pca regulon transcriptional regulator PcaR [Xanthomonas sp. WHRI 1810A]	MRNSFASLAPPIVASPAKRIQALTGDPDFMTSLARGLAVIHAFQERKRHLTIAQISHRTEIPRAAVRRCLHTLIKLGYATTDGRTYSLLPKVLTLGHAYLSSTPLAVSSQPYLDRMSDQLHEACNMATLEGDDILYIARSATTQRLISVDLAVGGRLPAYCTSMGRILLAALDDVSLQEYLDHVDLQPKTSRTLCTPETLLECLQQVRQQGWCIVDQELEQGLRSIAVPVYDASGQVLAALNVSTSAGRVTRNELEQKFLPIMLDASRDLSTQLFT
	SQF96460.1	PcaR family Pca regulon regulatory protein [Paucimonas lemoignei]	MNDELRNSFASLAPPIVASPAKRIEALTGDPDFMTSLARGLAVIHAFQERKRHLTIAQISHRTEIPRAAVRRCLLTLIKLGYATTDGRTYSLLPKVLTLGHAYLSSTPLAVSSQPYLDRMSDQLHEACNMATLEGDDILYIARSATTQRLISVDLSVGGRLPAYCTSMGRILLSALDDVSLREYLDHVDLQPKTSRTIRTPEALLECLQQVRQQGWCIVDQELEQGLRSIAVPVYDASGQVLAALNVSTSAGRVARSELEQRFLPIMLDASRDLSTQLFT
	WP_166884674.1	pca regulon transcriptional regulator PcaR [Pantoea sp. Cy639]	MSEDRSGPVASENTRASSPAMAPPIVASPAKRIQAFTGDPDFMTSLARGLAVIQAFQERKRHLTIAQISHRTEIPRAAVRRCLHTLIKLGYATTDGRTYSLLPKVLTLGHAYLSSTPLAVSAQPYLDRISEQLHEAANMATLEGDDILYIARSATVERLISVDLSVGGRLPAYCTSMGRILLAALDDASLHEYLERADLKARTSRTLHDSESLFACIQQVREQGWCVVDQELEQGLRSIAVPIYDASGQVLAALNVSTHVGRVSRGELEQRFLPILLATSRDLCHQLFG
	WP_390898545.1	pca regulon transcriptional regulator PcaR [Pseudomonas juntendi]	MSDETVDNASASPEAARPVLAAMAPPIVASPAKRIQAFTGDPDFMTSLARGLAVIQAFQERKRHLTIAQISHRTEIPRAAVRRCLHTLIKLGYATTDGRTYSLLPKVLTLGHAYLSSTPLAISAQPYLDRISDQLHEAANMATLEGDDILYIARSATVERLISVDLSVGGRLPAYCTSMGRILLAALDDTSLREHLERADLKARTSRTLHDAESLFACIQQVRAQGWCVVDQELEQGLRSIAVPVYDASGQVLAALNVSTHVGRVTRSELEQRFLPILLAASRDLCHQLFG
	AAN66998.1	transcription regulatory protein (pca regulon) [Pseudomonas putida KT2440]	MSDETLGNDSGNAEVARPASAAMAPPIVASPAKRIQAFTGDPDFMTSLARGLAVIQAFQERKRHLTIAQISHRTEIPRAAVRRCLHTLIKLGYATTDGRTYSLLPKVLTLGHAYLSSTPLAISAQPYLDRISDQLHEAANMATLEGDDILYIARSATVERLISVDLSVGGRLPAYCTSMGRILLAAMDDTSLREYLERADLKARTSRTLNDPESLFACIQQVRAQGWCVVDQELEQGLRSIAVPVYDASGQVLAALNVSTHVGRVTRSELEQRFLPILLAASRDLCHQLFG
	WP_372340163.1	pca regulon transcriptional regulator PcaR [Pseudomonas putida]	MSDETLGNDSGNAEVARPASAAMAPPIVASPAKRIQAFTGDPDFMTSLARGLAVIQAFQERKRHLTIAQISHRTEIPRAAVRRCLHTLIKLGYATTDGRTYSLLPKVLTLGHAYLSSTPLAISAQPYLDRISDQLHEAANMATLEGDDILYIARSATVERLISVDLSVGGRLPAYCTSMGRILLAAKDDTSLREYLERADLKARTSRTLNDPESLFACIQQVRAQGWCVVDQELEQGLRSIAVPVYDASGQVLAALNVSTHVGRVTRSELEQRFLPILLAASRDLCHQLFG
	MCT8189851.1	pca regulon transcriptional regulator PcaR [Pseudomonas monteilii]	MSDETLGNDSGNPEVARPASAAMAPPIVASPAKRIQAFTGDPDFMTSLARGLAVVQAFQERKRHLTIAQISHRTEIPRAAVRRCLHTLIKLGYATTDGRTYSLLPKVLTLGHAYLSSTPLAISAQPYLDRISDQLHEAANMATLEGDDILYIARSATVERLISVDLSVGGRLPAYCTSMGRILLAALDDTSLREYLERADLKARTSRTLHDPESLFACIQQVRAQGWCVVDQELEQGLRSIAVPVYDASGQVLAALNVSTHVGRVTRSELEQRFLPILLAASRDLCHQLFG
CatR	WP_408641836.1	IclR family transcriptional regulator Cterminal domaincontaining protein [Saccharopolyspora oryzae]	MTTRETDRDYIQSIERGFAVLLAFDAERPNPTLAEIAAATGLSRPAVRRILITLQRLGYVRSTGSRWALTPRVLSIGQHYSASNAMTDLAQPHLMELAERTQESASLAALDGGEIVYIGRVPVRRIMSINVSLGTRVPAHATSMGRVLLAWASPVEVEHAIKQSGLKAYTSRTITDQAVFREELRKVRQQGWAIVAGELEEGLLSVAAPVRDQTGTVVAALASSTSAGRADVEQLREELVPLVVRTAARISKEFGLRTDDEYETPTPSKGFEGFF
	WP_351047984.1	IclR family transcriptional regulator Cterminal domaincontaining protein [Saccharopolyspora sp. NPDC002686]	MTTRETDRDYIQSIERGFAVLLAFDAERPNPTLAEIAAATGLSRPAVRRILITLQRLGYVRSTGSRWALTPRVLSIGQHYSASNAMTDLAQPHLMELAERTQESASLAALDGGEIVYIGRVPVRRIMSINVSLGTRVPAHATSMGRVLLAWASPVDVEHAIKQSGLKAYTSRTITDQAVFREELRKVRQQGWAIVAGELEEGLLSVAAPVRDQTGTVVAALASSTSAGRADVEQLREELVPLVVRTAARISKEFGLRTDDEYETPTPSKGFEGFF
	WP_112283199.1	IclR family transcriptional regulator Cterminal domaincontaining protein [Prauserella muralis]	MTKDENSRDHIQSLERGFAVLLAFDAERPNPTLAELASATGLSRPAVRRILLTLQRLGYVHGEGGRWSLTPRVLSIGQHYSASHALIEIAQPHLVRLAERTSESASLAALDGTDVVYIARVPVRRIMSINVSIGTRVPAHATSMGRVLLAWAPDSVVADVVGKDRLPAYTRHTITDPGELRRGLAQIRQSGYSIVAEELEDGLLSVAAPVRDRAGTVVAALASSTSSGRATVEQLRSQVAPLVVRTAEQISADYGHPAAVGKATSAVHTPRDGFF
	WP_013678068.1	IclR family transcriptional regulator Cterminal domaincontaining protein [Pseudonocardia dioxanivorans]	MAENDRDHIQSIERGFAVLLAFDAERTNPTLAEIAAATRLSRPAVRRILLTLQRLGYVKGSDGRWALTPRVLSIGQHYSASHALIEIVQPHLLQLAERTQESASLATLDGTEVVYIARVPVRRIMSINVSIGTRVPAHATSMGRVLLAWAPSSEVDRVIDESGLRACTARTITDPGRFRQALQEVRDQGWALVNEELEDGLLSVSAPIRDQSGVVVAALASSTSSGRSNVSLLCQEVVPLMLRTAERISADLGHRAAGSPVNRPGVSGDLKG
	WP_219417804.1	IclR family transcriptional regulator Cterminal domaincontaining protein [Pseudonocardia nigra]	MAGMTGIESERDYIQSIERGFAVLLAFDAERPNPSLAELATATGLSRPAVRRILLTLQKLGYVQGEGPRWRLTPRVLSIGQHYSGSNAMIELAQPHLLTLAEQTQESASLAALDGAEVVYVARVPVRRIMSINVSIGTRVPAHATSMGRVLLAWAPPEVVEQVVAESGLRAFTPRTITDPERFRAALRGVREQGWSIVAEELEEGLLSAAAPVRDSTGAVVAALASSTSSGRSDPERLAREVVPLLLRTADRISADLGHRASTPPRSVVLEGRDGFF
	WP_086674221.1	IclR family transcriptional regulator Cterminal domaincontaining protein [Amycolatopsis pretoriensis]	METDRDFIQSIERGFAVLMAFDAERANPTLAELASATGLSRPAVRRILLTLQRLGYVRGDGPRWTLTPRVLSIGQHYSASHGMIETAQPRLLSLAEETGESASLAALDGSEVVYVARVPVRRIMSINVSIGTRVPAHATSMGRVLLAWAPTALVDEVVAAGLPRFTARTITDEGDFRKALRTVQDQGWSLVAEELEEGLLSVSAPVRDASGSVVAALASSTSSGRSDVGKLRQEIAPLVVRTAARISADLGHRAVPGTGREGFF
	WP_372671136.1	IclR family transcriptional regulator Cterminal domaincontaining protein [Amycolatopsis kentuckyensis]	METDRDFIQSIERGFAVLMAFDAERANPTLAELASATGLSRPAVRRILLTLQRLGYVRGDGPRWSLTPRVLSIGQHYSASHAMIETAQPRLLSLAEETGESASLAALDGAEVVYIARVPVRRIMSINVSIGTRVPAHATSMGRVLLAWAPPALVDEVVAAGLPRFTPRTVTDGEKFRQALRTVQDQGWSLVAEELEEGLLSVSAPVRDASGAVVAALASSTSSGRSDVEKLRQEVVPLVVRTAARISADLGHRVAPGSGREGFF
	WP_364465671.1	IclR family transcriptional regulator Cterminal domaincontaining protein [Amycolatopsis sp. NPDC049691]	METDRDFIQSIERGFAVLMAFDAERANPTLAELASATGLSRPAVRRILLTLQRLGYVRGDGPRWTLTPRVLSIGQHYSASHGMIETAQPRLLSLAEETGESASLAALDGAEVVYVARVPVRRIMSINVSIGTRVPAHATSMGRVLLAWAPPALVDEVVAAGLPRFTASTVTDEEEFRRALRTVQDQGWALVAEELEEGLLSVSAPVRDASGAVVAALASSTSSGRSDVAKLRQEVVPLVVRTAARISADLGHRVVPGTGREGFF
	WP_143909619.1	IclR family transcriptional regulator Cterminal domaincontaining protein [Tomitella fengzijianii]	MSTSERDYIRSIERGFAVLLAFDEHNPSPSLGELASGTGLSRPAVRRILLTLQRLGYVTGTDGRWSLTPRVLSIGQHYSATHTLTDTATPHLLALAETAGESASLGVLDGTEVVYAARVPVRRIMSINVSVGTRVPAYATSMGQALLAWTDAGTVDAAIGATDFRALTPRTITDPTVFRDRLADVRTDGYATSIEELELGLVSVAAPVRDAVGRVIGVIACSSSTGRSDPADFLAATAPRVVDTAKALSRDLGLTTGQEARAGGV
	WP_207842888.1	IclR family transcriptional regulator Cterminal domaincontaining protein [Williamsia soli]	MTDSTDEAARTDRDRDYIQSIERGFAVLLAFDASRPNPTLAELAAATELSRPAVRRILLTLQRLGYVAGSGGRWSLTPRVLSIGQHYTASHSLADTAMPHLLKIVESVHESASLGVLDGADVVYAARVPVRRIMSINVSVGTRIPAYATSMGRVLLAWASPDVVDSVVADAGFGRHLTPTTVSSGSDLERELAIVRSRGYALTSQELEVGLISLAAPVRDATGVVVGALACSSSSARTTPEAFESDVAQFLVEVAAEFSTDLGARR
	OZG26608.1	IclR family transcriptional regulator [Williamsia sp. 1138]	MDRDRDYIQSIERGFAVLLAFDASRPNPTLAELATVTELSRPAVRRILLTLQRLGYVAGAGGRWSLTPRVLSIGQHYTASHSLADTAMPHLLRIVETVHESASLGVLDGADVVYAARVPVRRIMSINVSVGTRIPAYATSMGRVLLAWSGPDVVRSVVAQSNFDDQLTPSTVSSGAELERELDVVRRQGYALTAQELEVGLISVAAPVRDANGVVVGALACSTSSARATPEAFESEVAGFLVSVAADFSGDLGGRR
	WP_179643778.1	IclR family transcriptional regulator Cterminal domaincontaining protein [Spinactinospora alkalitolerans]	MPNTDRDFIQSIERGFAVLIAFDERNPNPTLAEIAAETGLSRPAVRRILLTLQRLGYVNGVDGRWSLTPRVLSIGQHFSATHALTEAAQPHLLRIAEETGESASLGVLDGTEVVYAARVPVRRIMSINVSVGTRVPAYATSMGRALLAWSPEDRVSWVIENSRFERLGPATVTDPDELRAELADIRRRGYAITSEELERGLISLAVPVRDATGGAVGVLASSTSTGRSTLDEFRTEVEPLLTRAARRLSIDMGFREVPRS
	MEV3961947.1	IclR family transcriptional regulator Cterminal domaincontaining protein [Nocardia sp. NPDC050193]	MSENERDYIQSIDRGFAVLTAFDSDRPNPTSAELAQATGLAKPVVRRILLTLQRLGYVAGSGPRWTLTPRVLSIGQHYSATHTLLEQAMPHLLAVAEELQESASLGVLDGAEVVYAARVPVRRIMSINVSVGTRVPAYATSMGRALLAWAPRQVLDEVVAGTEFRPLTGTTITDAGQLERELALVREKGYALTSEELEKGLISIAVPVRDQFGEVVAVIACSTSTARTTAEDFERSASPCVSAAAAALSRGLGWAC
	WP_357417577.1	IclR family transcriptional regulator Cterminal domaincontaining protein [Nocardia testacea]	MSENERDYIQSIERGFAVLTAFDSERPNPTLAELAQATGLAKPVVRRILLTLQRLGYVAGSGPRWTLTPRVLSIGQHYSASHTLLEQAMPHLLAVADELHESASLGVLDGAEVVYAARVPVRRIMSINVSVGTRVPAYATSMGRALLAWAPRTTLDEVIARTEFRPLTATTITDAGQLERELARVREKGYALTSEELEKGLISIAVPVRDQSGAVVAVIACSTSTGRTTAEEFERTASACVSAAADELSRGLGWTP
	WP_305093769.1	IclR family transcriptional regulator Cterminal domaincontaining protein [Prescottella sp. R16]	MSNEDRDFIQSIERGFAVLLAFDEQHPTPSLAELATKTDLSRPAVRRILLTLQKLGYVAANGSRWSLTPRVLSIGQHYSASHALVEAAMPRLVQLSERTGESASLGVLDGVDVVYAARVPVRRIMSINVSVGTRVPAYATSMGRALLAWAPTETVDRVIAGSRFEKLATSTIASPESLRAELDRVHTQGYALTAAELEEGLISLAAPVRDASGDVVGALACSTSSGRNTPEEFRASAAANVIETAEALSTDLGFRRH
	WP_280762296.1	IclR family transcriptional regulator Cterminal domaincontaining protein [Prescottella agglutinans]	MANDERDFIQSIERGFAVLLAFDEHDPEPSLAELATKTELSRPAVRRILLTLQRLGYVSANGSRWSLTPRVLSIGQHYSASHGLADAAMPHLVELSERTGESASLGVLDGADVVYAARVPVRRIMSINVSVGTRVPAYATSMGRALLAWAPTETVEQVIAATRFDKLASATVGTPDDLRAELARVRDQGYALTAAELEEGLISLAAPVRDASGAVVAVTACSTSSGRNTPEQFRDAAAPHVVEAAKALSADLGHRG
	WP_395117879.1	IclR family transcriptional regulator Cterminal domaincontaining protein [Antrihabitans sp. NCIMB 15449]	MPENDRDYIQSIERGFAVLLAFDADRPNPTLAELASATDLSRPAVRRILLTLQRLGYVTGAGTRWSLTPRVLSIGQHYSATNTLLESAMPRLLEVAEKTEESASLGVLDGVDVVYAARVPVRRIMSINVSVGTRVPAYATSMGRALLAWASAETVDDVVANSRFEKLVEGTITSPEALRLELARVREQGYALTSEELEKGLISVAAPVRDARGTVVGVIACSTSTARNTPEQFREHAVPIVLRAAADLSADLGFAS
	WP_199708001.1	IclR family transcriptional regulator Cterminal domaincontaining protein [Antrihabitans stalagmiti]	MPENDRDYIQSIERGFAVLLAFDADRPNPTLAELASATDLSRPAVRRILLTLQRLGYVTGAGTRWSLTPRVLSIGQHYSATNTLLESAMPRLLEVAEKTEESASLGVLDGVDVVYAARVPVRRIMSINVSVGTRVPAYATSMGRALLAWASAETVDDVVANSRFEKLVEGTITSPEALRIELARVREQGYALTSEELEKGLISVAAPVRDARGTVVGVIACSTSTARNTPEQFREHAVPIVLRAAADLSADLGFAS
	WP_185981604.1	IclR family transcriptional regulator Cterminal domaincontaining protein [Skermania sp. ID1734]	MVSEQPGENDRDYIQSIERGFAVLLAFDAEHPNPTLAELAVKTSLSRPAVRRILLTLQRLGYVTGSNGRWSLTPRVLSIGQHYSASHALLEAAMPRLVRVAETTGESASLGVLDGTDVVYAARVPVRRIMSINVSVGTRVPAFATSMGRALLAWAPADVVAPVLAQAPFERLVEGTISTADELEAELAKVREQGYALTAEELEPGLISLAAPVRDASGTVVGVVACSTSTARNTPEEFRVQAVPCVLEAAAALSADMGYRG
	TSE01566.1	helixturnhelix domaincontaining protein [Skermania sp. ID1734]	MSEQPGENDRDYIQSIERGFAVLLAFDAEHPNPTLAELAVKTSLSRPAVRRILLTLQRLGYVTGSNGRWSLTPRVLSIGQHYSASHALLEAAMPRLVRVAETTGESASLGVLDGTDVVYAARVPVRRIMSINVSVGTRVPAFATSMGRALLAWAPADVVAPVLAQAPFERLVEGTISTADELEAELAKVREQGYALTAEELEPGLISLAAPVRDASGTVVGVVACSTSTARNTPEEFRVQAVPCVLEAAAALSADMGYRG
	O33539_RHOOP	CatR [Rhodococcus opacus]	MTESDRDYIQSIERGFAVLLAFDAQRPNPTLAELATEAGLSRPAVRRILLTLQKLGYVAGSGGRWSLTPRVLSIGQHYSESHALIEAAMPRLLEVAEKTQESASLGVLDGADVVYAARVPVRRIMSINVSVGTRVPAYATSMGRALLAWAPADVVEQVVAESTFEKLGPETISTAAELDKELAKVREQGFALTSEELEKGLISLPAPVRDAGGTVVGVVACSTSSARNTPAQFREQAVPCVLAAAAALSTDMGFAG
	CAA67940.1	putative regulator of catechol degradative operon [Rhodococcus opacus]	MTESDRDYIQSIERGFAVLLAFDAQRPNPTLAELATEAGLSRPAVRRILLTLQKLGYVAGSGGRWSLTPRVLSIGQHYSESHALIEAAMPRLLEVAEKTQESASLGVLDGADVVYAARVPVRRIMSINVSVGTRVPAYATSMGRALLAWAPADVVEQVVAESTFEKLGPETISTAAELDKELAKVREQGFALTSEELEKGLISLPAPVRDAGGTVVGVVACSTSSARNTPAQFREQAVPCVLAAAAALSTDMGFAG
	WP_271212673.1	IclR family transcriptional regulator Cterminal domaincontaining protein [Rhodococcus wratislaviensis]	MTESDRDYIQSIERGFAVLLAFDAQRPNPTLAELATEAGLSRPAVRRILLTLQKLGYVAGSGGRWSLTPRVLSIGQHYSESHALIEAAMPRLLEVAEKTQESASLGVLDGADVVYAARVPVRRIMSINVSVGTRVPAYATSMGRALLAWAPADVVEQVVAESTFEKLGPETISTAAELDKELTKVREQGFALTSEELEKGLISLAAPVRDAGGTVVGVVACSTSSARNTPAQFREQAVPCVLAAAAALSTDMGFAG
	WP_378468391.1	IclR family transcriptional regulator Cterminal domaincontaining protein [Rhodococcus jostii]	MTESDRDYIQSIERGFAVLLAFDAQRPNPTLAELATEAGLSRPAVRRILLTLQKLGYVAGSGGRWSLTPRVLSIGQHYSESHALIEAAMPRLLEVAEKTQESASLGVLDGADVVYAARVPVRRIMSINVSVGTRVPAYATSMGRALLAWAPADVVERVVAESTFQKLGPETIGTAAELERELAKVRELGFALTSEELEKGLISLAAPVHDAGGTVVGVVACSTSSARNTPAQFREQAVPCVLAAAAALSADMGFAG
IclR	WP_015966364.1	glyoxylate bypass operon transcriptional repressor IclR [Pseudocitrobacter corydidari]	MVATVPAKRGRKPAAATAVQSGQVQSLTRGLKLLEWIAESNGSVALTELAQQAGLPNSTTHRLLTTMQQQGFVRQVGELGHWAVGAHAFIVGSSFLQSRNLLAIVHPILRKLMEDSGETVNLAVLDQSDHQAIIIDQVQCTQLMRMSAPIGGKLPMHASGAGKAFLSQLSEEQVTGLLHRKGLHAYTHATLVSPVHLKEDLAQTRKRGYSFDDEEHALGLRCVASCIYDEHREPFAAISISGPISRITDDRVTEFGAMVIKAAKEVTLAYGGIR
	WP_347796394.1	glyoxylate bypass operon transcriptional repressor IclR [Pseudocitrobacter sp. Cyp38S]	MVATVPAKRGRKPAAAAAPQSGQVQSLTRGLKLLEWIAESNGSVALTELAQQAGLPNSTTHRLLTTMQQQGFVRQVGELGHWAVGAHAFIVGSSFLQSRNLLAIVHPILRSLMEDSGETVNLAVLDQSDHQAIIIDQVQCTQLMRMSAPIGGKLPMHASGAGKAFLSQLSEEQVTGLLHRKGLHAYTHATLVSPVHLKEDLAQTRKRGYSFDDEEHALGLRCVASCIYDEHREPFAAISISGPISRITDDRVTEFGAMVIRAAKEVTLAYGGVR
	WP_284904112.1	glyoxylate bypass operon transcriptional repressor IclR [Citrobacter freundii]	MVAPVPAKRGRKPAATTAPATGQVQSLTRGLKLLEWIAESNGSVALTELAQQAGLPNSTTHRLLTTMQQQGFVRQVGELGHWAVGAHAFIVGSSFLQSRNLLAIVHPILRKLMEDSGETVNLAVLDQSDHQAIIIDQVQCTQLMRMSAPIGGKLPMHASGAGKAFLSQLSEEQVTELLHRKGLHAYTHATLVSPVHLKEDLAQTRKRGYSFDDEEHALGLRCVASCIYDEHREPFAAISISGPISRITDDRVTEFGAMAIKAAKEVTLAYGGFR
	EDV4563338.1	glyoxylate bypass operon transcriptional repressor IclR [Salmonella enterica subsp. enterica]	MVAPVPAKRGRKPAATTAPVTGQVQSLTRGLKLLEWIAESNGSVALTELAQQAGLPNSTTHRLLTTMQQQGFVRQVGELGHWAVGAHAFIVGSSFLQSRNLLAIVHPILRKLMEDSGETVNLAVLDQSDHQAIIIDQVQCTQLMRMSAPIGGKLPMHASGAGKAFLSQLSEEQVTGLLHRKGLHAYTHATLVSPVHLKEDLAQTRKRGYSFDDEEHALGLRCVASCIYDEHREPFAAISISGPISRITDDRVTEFGAMAIKAAKEVTLAYGGVR
	ECG8596373.1	glyoxylate bypass operon transcriptional repressor IclR [Salmonella enterica subsp. salamae]	MVAPVPAKRGRKPAATTAPVTGQVQSLTRGLKLLEWIAESNGSVALTELAQQAGLPNSTTHRLLTTMQQQGFVRQVGELGHWAVGAHAFIVGSSFLQSRNLLAIVHPILRKLMEDSGETVNLAVLDQSDHQAIIIDQVQCTQLMRMSAPIGGKLPMHASGAGKAFLSQLSEEQVTSLLHRKGLHAYTHATLVSPIHLKEDLAQTRKRGYSFDDEEHALGLRCVASCIYDEHREPFAAISISGPISRITDDRVTEFGAMAIKAAKEVTLAYGGFR
	WP_199967298.1	glyoxylate bypass operon transcriptional repressor IclR [Citrobacter cronae]	MVAPVPAKRGRKPAAATTPATGQVQSLTRGLKLLEWIAESNGSVALTELAQQAGLPNSTTHRLLTTMQQQGFVRQVGELGHWAVGAHAFIVGSSFLQSRNLLAIVHPILRKLMEDSGETVNLAVLDQSDHQAIIIDQVQCTQLMRMSAPIGGKLPMHASGAGKAFLSQLSEEQVTGLLHRKGLHAYTHATLVSPVHLKEDLAQTRKRGYSFDDEEHALGLRCVASCIYDEHREPFAAISISGPISRITDDRVTEFGAMVIKAAKEVTLAYGGFR
	WP_012134673.1	glyoxylate bypass operon transcriptional repressor IclR [Citrobacter koseri]	MVAPVPAKRGRKPSAATAPATGQVQSLTRGLKLLEWIAESNGSVALTELAQQAGLPNSTTHRLLTTMQQQGFVRQVGELGHWAVGAHAFIVGSSFLQSRNLLAIVHPILRKLMEDSGETVNLAVLDQSDHQAIIIDQVQCTQLMRMSAPIGGKLPMHASGAGKAFLAQLSEEQVTGLLHRKGLHAYTHATLVSPVHLKDDLAQTRKRGYSFDDEEHALGLRCVASCIYDEHREPFAAISISGPISRITDDRVTEFGAMVIKAAKEVTLAYGGFR
	WP_104917832.1	glyoxylate bypass operon transcriptional repressor IclR [Escherichia fergusonii]	MVAPIPAKRGRKPAVATAPATGQVQSLTRGLKLLEWIAESNGSVALTELAQQAGLPNSTTHRLLTTMQQQGFVRQVGELGHWAVGAHAFVVGSSFLQSRNLLAIVHPILRKLMEDSGETVNLAVLDQSDHEAVIIDQVQCTQLMRMSAPIGGKLPMHASGAGKAFLSQLSEEQVTKLLHRKGLHAYTHATLVSPVHLKEDLAQTRKRGYSFDDEEHALGLRCLASCIFDEHREPFAAISISGPVSRITDDRVTEFGAMVIKAAKEVTLAYGGMR
	WP_000226408.1	glyoxylate bypass operon transcriptional repressor IclR [Shigella dysenteriae]	MVAPIPAKRGRKPAVATAPATGQVQSLTRGLKLLEWIAESNGSVALTELAQQAGLPNSTTHRLLTTMQQQGFVRQVGELGHWAIGAHAFMVGSSFLQSRNLLAIVHPILRNLMEESGETVNMAVLDQSDHEAIIIDQVQCTHLMRMSAPIGGKLPMHASGAGKVFLAQLSEEQVTKLLHRKGLHAYTHATLVSPVHLKEDLAQTRKRGYSFDNEEHALGLRCLAACIFDEHREPFAAISISGPISRITDDRVTEFGAMVIKAAKEVTLAYGGMR
	WP_094320244.1	glyoxylate bypass operon transcriptional repressor IclR [Shigella sonnei]	MVAPIPAKRGRKPAVATAPATGQVQSLTRGLKLLEWIAESNGSVALTELAQQAGLPNSTTHRLLTTMQQQGFVRQVGELGHWAIGAHAFMVGSSFLQSRNLLAIVHPILRNLMEESGETVNMAVLDQSDHEAIIIDQVQCTHLMRMSAPIGGKLPMHASGAGKAFLAQLSEEQVTKLLHRKGLHAYTHATLVSPVHLKEDLAQTRKRGYSFDDEEHALELRCLAACIFDEHREPFAAISISGPISRITDDRVTEFGAMVIKAAKEVTLAYGGMR
	WP_011069590.1	glyoxylate bypass operon transcriptional repressor IclR [Shigella flexneri]	MKIISTIQKKEAVMVAPIPAKRGRKPAVATAPATGQVQSLTRGLKLLEWIAESNGSVALTELAQQAGLPNSTTHRLLTTMQQQGFVRQVGELGHWAIGAHAFMVGSSFLQSRNLLAIVHPILRNLMEESGETVNMAVLDQSDHEAIIIDQVQCTHLMRMSAPIGGKLPMHASGAGKAFLAQLSEEQVTKLLHRKGLHAYTHATLVSPVHLKEDLAQTRKRGYSFDDEEHALGLRCLAACMFDEHREPFAAISISGPISRITDDRVTEFGAMVIKAAKEVTLAYGGMR
	AAP18690.1	repressor of aceBA operon [Shigella flexneri 2a str. 2457T]	MKIISTIQKKEAVMVAPIPAKRGRKPAVATAPATGQVQSLTRGLKLLEWIAESNGSVALTELAQQAGLPNSTTHRLLTTMQQQGFVRQVGELGHWAIGAHAFMVGSSFLQSRNLLAIVHPILRNLMEESGETVNMAVLDQSDHEAIIIDQVQCTHLMRMSAPIGGKLPMHASGAGKAFLAQLSEEQVTKLLHRKGLHAYTHATLVSPVHLKEDLAQTRKRGYSFDDEEHALGLRCLAACIFDEHREPFAAISISGPISRITDDRVTEFGAMVIKAAKEVTLAYGGMR
	AAA50561.1	repressor of the aceBAK operon [Escherichia coli]	MKMISTIQKKETVMVAPIPAKRGRKPAVATAPATGQVQSLTRGLKLLEWIAESNGSVALTELAQQAGLPNSTTHRLLTTMQQQGFVRQVGELGHWAIGAHAFMVGSSFLQSRNLLAIVHPILRNLMEESGETVNMAVLDQSDHEAIIIDQVQCTHLMRMSAPIGGKLPMHASGAGKAFLAQLSEEQVTKLLHRKGLHAYTHATLVSPVHLKEDLAQTRKRGYSFDDEEHALGLRCLAACIFDEHREPFAAISISGPISRITDDRVTEFGAMVIKAAKEVTLAYGGMR
	P16528.1	IclR [Escherichia coli]	MVAPIPAKRGRKPAVATAPATGQVQSLTRGLKLLEWIAESNGSVALTELAQQAGLPNSTTHRLLTTMQQQGFVRQVGELGHWAIGAHAFMVGSSFLQSRNLLAIVHPILRNLMEESGETVNMAVLDQSDHEAIIIDQVQCTHLMRMSAPIGGKLPMHASGAGKAFLAQLSEEQVTKLLHRKGLHAYTHATLVSPVHLKEDLAQTRKRGYSFDDEEHALGLRCLAACIFDEHREPFAAISISGPISRITDDRVTEFGAMVIKAAKEVTLAYGGMR
	AFG42938.1	Acetate operon repressor [Escherichia coli P12b]	MKMISTIQKKEAVMVAPIPAKRGRKPAVATAPATGQVQSLTRGLKLLEWIAESNGSVALTELAQQAGLPNSTTHRLLTTMQQQGFVRQVGELGHWAIGAHAFMVGSSFLQSRNLLAIVHPILRNLMEESGETVNMAVLDQSDHEAIIIDQVQCTHLMRMSAPIGGKLPMHASGAGKAFLAQLSEEQVTKLLHRKGLHAYTHATLVSPVHLKEDLAQTRKRGYSFDDEEHALGLRCLAACIFDEHREPFAAISISGPISRITDDRVTEFGAMVIKAAKEVTLAYGGMR
LigR2	WP_386772404.1	IclR family transcriptional regulator [Litchfieldella rifensis]	MAGSLIERTLGVLDALSGDARGLPLQTLAEQLAIPKSAAHRICHELIRLGYVRQDPLSGHYQLSTRLVAMGCRYLASSGAADIVQPILDRLAEDTGELVRLGIIEGNHQIWIAKAQGARSGLRYDPDMGREAPLYYTASGHAWLASMSDDEALALVEAQGIGDPTHYGPNAPRSHAELIERLNQARTHGYSWQRENAAPGTSALAAVVPHPVDGHILGVLSIAGPSVRLTEPRIHQLAPLLLRAAVELSQSSQASRLFS
	WP_386362031.1	IclR family transcriptional regulator [Stutzerimonas tarimensis]	MAGSQIERAVGILECLASQPGGMALQALADSLQIPKSAAHRMLAELARLGYVRQDARSSHYLLTTRLVAIGLRYLGNSGADIVQPILDRLAEQSGELVRLGVIEASRLVWIAKSQGARSGLRYDPDMGRDAPLFPTASGHAWLASLDDEQALQLVRCQGQRSDADERGPNAPRDEAALLERLRLARQIGYAWVVESSSVGMSAVAAVVRHPVEGHAIAVLSIAGPTARLPEARLHELAPGLLSASEELSGASQASELFT
	KAF1051323.1	MAG: Transcriptional repressor IclR [Stenotrophomonas maltophilia]	MAGSQIERAFSLLESLTTEPRGLPLQTLAERLQIPKSATHRMLAELTRLGYVRQNPDNARYQLSTRLVAQGFRYLASNGADIIQPILDRLALDCGELVRLGVIDGDRQTWIAKAQGARGGLRYDPDMGRDAPLFFTASGHAWLASLDDEQALALVRRQGRADPADFGPNAPRDEAELLGYLRRARERGYAWVEQTSALGTSALAAVVRHPLDGRSIGVMSIAGPSARLSEARLHQLAPALLAAVDELSAASQASELFG
	WP_167062202.1	IclR family transcriptional regulator [Pantoea sp. Ap967]	MAGSQIERAFSLVESLAGEPHGLPLQTLAERLDIPKSAAHRMLTELVRLGYVRQNRDNSRYQLSAKLVAMGFRYLSSSGADIIQPILDRLAQDSGELVRLGVIDGGRQTWIAKSQGARSGLRYDPDMGRDAPLFYTASGHAWLASHSDEQALQMVLRQGIADPTHFGPNAPRSTDDLLGYLQRARERGYAWVEQTSALGTSALAAVVQRPQSTEVIGVLSIAGPSARLAPARLAELAPLLLAAAQELSAASLASELFA
	WP_167270104.1	IclR family transcriptional regulator [Pantoea sp. Tr811]	MAGSQIERAFSLVESLAGEPHGLPLQTLAERLDIPKSAAHRMLTELVRLGYVRQNRDNSRYQLSAKLVAMGFRYLSSSGADIIQPIIDRLAQDSGELVRLGVIDGGRQTWIAKSQGARSGLRYDPDMGRDAPLFYTASGHAWLASHSDEQALQMVLRQGIADPTHFGPNAPRSTDDLLGYLQRARERGYAWVEQTSALGTSALAAVVQRPQSTEVIGVLSIAGPSARLAPARLAELAPLLLAAAQELSAASLASELFA
	WP_028698069.1	IclR family transcriptional regulator [Pseudomonas monteilii]	MAGSQIERAFSLVESLPGDPQGLPLQTLAERLDIPKSAAHRMLTELVRLGYVGQNRGSSRYQLSAKLVALGFRYLASSGADIIQPILDRLAQDSGELVRLGVIDGARQTWIAKSQGARSGLRYDPDMGRDAPLFYTASGHAWLASLDDEQALQMVLRQGIADPDQFGPNAPRSTDELLAYLHRARERGYAWVEETSAIGTSALAAVIRRPQSDEVIGVLSIAGPSARLAQSRLTALAPLLLAAAEELSAASPASELFA
	WP_401101104.1	IclR family transcriptional regulator [Pseudomonas hunanensis]	MAGSQIERAFSLVESLTGEPQGLPLQTLAERLDIPKSAAHRMLTELVRLGYVRQNRESSRYQLSAKLVALGFRYLASSGADIIQPILDRLAQDSGELVRLGVIDGARQTWIAKSQGARSGLRYDPDMGRDAPLFYTASGHAWLASLDDEQALQMVLRQGIADPDQFGPYAPRSTDELLAYLHRARERGYAWVEETSAIGTSALAAVVRRPQSDEVIGVLSIAGPSARLAQSRLTALAPLLLAAADELSAASPASELFA
	AAN68209.1	LigR2 [Pseudomonas putida KT2440]	MAGSQIERAFSLVESLTGEPQGLPLQTLAERLDIPKSAAHRMLTELVRLGYVRQNRENSRYQLSAKLVALSFRYLASSGADIIQPILDRLAQDSGELVRLGVIDGARQTWIAKSQGARSGLRYDPDMGRDAPLFYTASGHAWLASLDDEQALQMVLRQGIADPDQFGPNAPRSTDELLAYLHRARERGYAWVEETSAIGTSALAAVVRRPQSDEVIGVLSIAGPSARLAQSRLAALAPLLLSAAEELSAASPASELFA
	WP_409282638.1	IclR family transcriptional regulator [Pseudomonas putida]	MAGSQIERAFSLVESLTGEPQGLPLQTLAERLDIPKSAAHRMLTELVRLGYVRQNRENSRYQLSAKLVALSFRYLASSGADIIQPILDRLAQDSGELVRLGVIDGARQTWIAKSQGARSGLRYDPDMGRDAPLFYTASGHAWLASLDDEQALQMVSRQGIADPDQFGPNAPRSTDELLAYLHRARERGYAWVEETSAIGTSALAAVVRRPQSDEVIGVLSIAGPSARLAQSRLAALAPLLLSAAEELSAASPASELFA
	WP_074856954.1	IclR family transcriptional regulator [Ectopseudomonas oleovorans]	MAGSQIERALSLLESLTRDARGVQMQVLADELDIPKSATHRMLAELIRLGYVRQDALTSRYRLSTKLVALGFRYLTNSGADVVQPILDGLAETSGELVRLGVIEGERQTWIAKSQGARSGLRYDPDMGRDAPLFYTASGHAWLASMSDAEALALVARQGIADPADVGPNAPRNEQELLQRLALARQQGYAWVMESSSIGTAALAAVVRDPRDGRVIGVLSIAGPSARLPLARMHELAADLLAAADELSAASPASELFA
	WP_074679012.1	IclR family transcriptional regulator [Ectopseudomonas alcaliphila]	MAGSQIERALSLLESLTRDARGVQMQALADELDIPKSATHRMLAELMRLGYVRQDALTSRYRLSTKLVALGFRYLANSGADVVQPILDALAETSGELVRLGVIEGERQTWIAKSQGARSGLRYDPDMGRDAPLFYTASGHAWLASMSDAEALELVVRQGIADPAEFGPNAPRNQQELLQRLALARQQGYAWVMESSSLGTAALAAVVRHPFGGRVIGVLSIAGPSARLPLACIEQLAPELLAAAEELSAASPASELFA
	WP_217679580.1	IclR family transcriptional regulator [Geopseudomonas aromaticivorans]	MAGSQIERALSLLESLTADPGGMPMQTLADQLQIPKSATHRMLAELIRLGYVRQDPQSSRYQLSTKLVALGFRYLANSGADVVQPVLDRLAEETGELVRLGVIDGERLTWIAKSQGARGGLRYDPDMGRDAPLSSTASGHAWLASMSDAEALARVAQQAPVDPAELGPNAPRSEAALLERLHLAREHGYAWVVESSAVGMAAMAAIVRHPRNHHAIGVLSIAGPSARLGEARMHQLAPRLLEASEELSQASQASELFS
	MCM2331372.1	IclR family transcriptional regulator [Geopseudomonas sagittaria]	MAGSQIERALSLLESLTADPSGMPLQGLADQLQIPKSATHRMLAELIRLGYVRQDPQTSRYQLSTKLVALGFRYLANSGADVVQPILDRLAEETGELVRLGVIDGERLTWIAKSQGARGGLRYDPDMGRDAPLSSTASGHAWLASMSDAEALARVAQQTPVDPAELGPNAPRSEAALLERLHLAREHGYAWVVESSAVGTAAMAAVIRDPRNQHAIGVLSLAGPSARLGEARMHALAPRLLAASEELAQASQASELFS
	WP_131342702.1	IclR family transcriptional regulator [Azotobacter chroococcum]	MAGSQIERALSLLESLTADPGGIPLQSLADQLHIPKSATHRMLAELIRLGYVRQDPQTSRYQLSTKLVALGFRYLASSGADVVQPILDRLAEETGELVRLGVIDGERLTWIAKSQGARSGLRYDPDMGRDAPLSSTASGHAWLASMSDAEALARVERQAPVDPAELGPNAPRSEAALLERLRLAREHGYAWVVESSAVGTAAMAAVVRHPHNHHSIGVLSLAGPSARLGEARMHGLAPRLLAASEELSEASQASELFS
	MFB8828500.1	IclR family transcriptional regulator [Azotobacter sp. CWF10]	MAGSQIERALSLLESLTADPGGVPLQNLADRLHIPKSATHRMLADLIRLGYVRQDPQTSRYQLSTKLVALSFRYLANSGADLVQPILDRLAEETGELVRLGVIDGERLIWIAKSQGARSGLRYDPDMGRDAPLSSTASGHAWLASMSDAEALARIERQMPVDPGELGPNAPRTSAELLERLRLAREHGYAWVVESSAVGTAAMAAVVRHPHNHHPIGVLSLAGPSARLGEARMHQLAPRLLAASEELSEASQASELFS
	WP_375738805.1	IclR family transcriptional regulator [Metapseudomonas boanensis]	MAGSQIERALSLLESLTSDPRGLPMQSLSDELSIPKSATHRMLAELIRLGYVRQNPENSRYQLSTKLVAMAFQYLASSGADIVQPILDRLAQETGELVRLGVIDGDRQTWIAKSQGARSGLRYDPDMGRDAPLFCTASGHAWLASMSDAEALALVERQGIADLTQFGPNAPRSNIELLERLRLAREHGYAWVMESSAVGTSALAAVVRHPLDGHVIGVLSVAGPSARLPESRIHDLAPQLLDAANELSGASQASEIFA
	WP_003450165.1	IclR family transcriptional regulator [Metapseudomonas furukawaii]	MAGSQIERAFNLLERLTTDPRGLPMQTLADELDIPKSATHRMLAELIRLGYVRQNPENSRYQLSTRLVAMAFRYLASSGADIVQPILDRLAQETGELVRLGVIEGDSLTWIVKSQGARSGLRYDPDMGREAPLFYTASGHAWLACLSDAEALGLVERQGIADPADFGPNAPRSNIELLERLRLAREQGYAWVVESSSVGMSALAAAVRDPRSGRAIGVLSVAGPTARLPESRMHEVAPLLLAAVEELSAASQASEFFV
